# A druggable redox switch on SHP1 controls macrophage inflammation

**DOI:** 10.64898/2026.02.19.706790

**Authors:** Mei Ying Ng, Meredith N. Nix, Guangyan Du, Ivan Davidek, Nils Burger, Sanghee Shin, Sean Toenjes, Haruna Takeda, Megan Cheah Xin Yan, Bingsen Zhang, Haopeng Xiao, Shelley Wei, Hyuk-Soo Seo, Sirano Dhe-Paganon, Thomas E. Wales, John R. Engen, Evanna L. Mills, Jianwei Che, Tinghu Zhang, Nathanael S. Gray, Edward T. Chouchani

**Author notes:** These authors contributed equally: Mei Ying Ng, Meredith N. Nix.

## Abstract

Immunological proteins are major disease targets, yet most remain undrugged. Post-translational redox modification of cysteine residues has emerged as an important mode of immune cell regulation, particularly in macrophage cytokine responses. Here, we develop a strategy for systematic discovery and small-molecule functionalization of redox-regulated cysteines on immunological proteins. Using deep redox proteomics, we annotate 788 in vivo redox-regulated cysteines across diverse immune-relevant protein domains. We demonstrate how these sites enable cysteine-directed pharmacology through discovery of a novel cysteine activation site on the immune regulator SHP1. Targeting Cys102, we develop a highly selective covalent agonist, SCA, which binds the N-SH2 domain to relieve autoinhibition and activate SHP1. In mouse and human macrophages, SCA selectively engages SHP1 Cys102, antagonizing IRAK signaling and LPS-induced pro-inflammatory cytokine production. Together, this work identifies a druggable cysteine redox switch controlling macrophage cytokine responses and provides a compendium of redox-regulated sites for therapeutic development.
