## Supplementary material for "A druggable redox switch on SHP1 controls macrophage inflammation": Table S2

### Sheet: Table S2 description
Table S2. Oligonucleotide sequences for gene expression analysis of THP-1
Overview:	This spreadsheet lists the SYBR green primer pair sequences used in qPCR gene expression analysis of differentiation markers for differentiated and undifferentiated THP-1.
Tab Name	Description
Primer pair sequences	Forward and reverse oligonucleotide primer sequences for each differentiation marker in 5'->3'.
Column Name	Description
Forward 5'->3'	5'->3' forward primer sequence.
Reverse 5'->3'	5'->3' reverse primer sequence.

### Sheet: Primer pair sequences
Table S2. Oligonucleotide sequences for gene expression analysis of THP-1
Gene	Forward 5'->3'	Reverse 5'->3'
CD11B	CTCCTTCCAGGTTCTGGCTC	CATGACATAAGGTCAAGGCTGT
CD14	GAAGACTTATCGACCATGGAGC	CGCAGCGGAAATCTTCATCG
CD36	CGGCTGCAGGTCAACCTATT	CACCAATGGTCCCAGTCTCA
CD45	CAACAGTGGAGAAAGGACGC	GGCAAAGCCAAATGCCAAGA
CD68	GCTACTGGCAGCCCAGG	CGTGAAGGATGGCAGCAAAG
CD71	GGACGCGCTAGTGTTCTTCT	CCAGGCTGAACCGGGTATATG
GAPDH	TCGGAGTCAACGGATTTGGT	TGAAGGGGTCATTGATGGCA
