## Supplementary material for "A druggable redox switch on SHP1 controls macrophage inflammation": Table S6

### Sheet: Table S6 description
Table S6. Differential backbone amine (BB NH) proton solvent accessible surface area (SASA) between apo and SCA9 bound SHP1
Overview:	This spreadsheet summarizes the differential backbone amine proton solvent accessible surface area between apo and SCA9 bound SHP1.
Tab Name	Description
SCA9 sasa diff	Å2 measurements of backbone amine proton solvent accessible surface area of apo and SCA9 bound SHP1 calculated from 1 µs molecular dynamics simulation.
Column Name	Description
Peptide	SHP1 peptides in molecular simulations.
SASA_apo	BB NH proton SASA of apo SHP1.
SASA_SCA9	BB NH proton SASA of SCA9 bound SHP1.
SASA_diff	Differential BB NH proton SASA between apo and SCA9 bound SHP1.

### Sheet: SCA9 sasa diff
Table S6. Differential backbone amine (BB NH) proton solvent accessible surface area (SASA) between apo and SCA9 bound SHP1
Peptide	SASA_apo	SASA_SCA9	SASA_diff
M1-S10	3.24785	2.83094	-0.416906
G11-G20	0.91967	0.894499	-0.0251715
R21-R30	0.206786	0.47075	0.263964
S32-L41	1.84715	2.6902	0.843048
S42-H51	1.50559	1.20466	-0.300923
I52-Y61	0.887644	1.77379	0.886145
D62-T71	0.507079	1.49705	0.989972
L72-Q81	0.0891874	0.149881	0.0606936
Q82-G91	1.48726	0.993045	-0.494219
T92-C102	0.447113	0.60087	0.153757
S103-G113	0.663649	0.770889	0.10724
H114-L123	1.69576	1.79931	0.103553
L124-L134	0.00054015	0.434653	0.434113
V135-F145	0.324694	0.28522	-0.0394736
V146-A156	0.0058858	0.00199219	-0.0038936
G157-K168	2.73819	2.73535	-0.00283755
V169-V178	1.1846	1.76522	0.58062
G179-T188	1.85089	2.76599	0.915101
D189-G198	0.182483	0.538519	0.356037
I199-Y208	1.60743	2.2864	0.678965
L209-N219	0.816563	1.00282	0.186253
A220-E229	0.153235	0.00313141	-0.150104
L230-T239	1.6365	1.39166	-0.244838
A240-E249	0.232298	0.403082	0.170785
S250-L259	0.303853	0.706604	0.402751
H260-N270	0.753202	0.770266	0.0170639
K271-L280	0.684955	1.94153	1.25658
F282-G291	1.00009	1.01414	0.0140557
R292-I302	1.35826	1.78629	0.428026
N303-L312	0.179701	0.134865	-0.0448368
G313-A323	2.41352	2.19807	-0.215448
S324-N333	0.444617	0.314951	-0.129666
D334-N343	0.000356459	0.000167238	-0.000189221
S344-E353	0.0288003	0.10177	0.0729697
V354-Y364	2.12537	1.8183	-0.307072
W365-G375	2.23543	2.30012	0.0646881
Y377-D386	1.1264	1.13908	0.0126734
T387-Q396	0.271549	0.154997	-0.116552
V397-R407	1.6713	1.68319	0.0118923
E408-W417	0.30585	0.243354	-0.0624955
D419-L430	1.77995	1.37293	-0.407022
S431-Q440	0.000200446	0.000129693	-7.07522e-05
E441-H452	0.132387	1.07131	0.93892
S453-T462	0.151926	0.644641	0.492715
I463-N472	5.00619e-05	0.000231032	0.00018097
I473-I482	0.467495	0.125178	-0.342318
D483-R492	0.43463	0.323104	-0.111526
A493-E502	0.567949	0.384323	-0.183626
A503-I512	0.0903011	0.0674746	-0.0228265
A513-K522	0.000413367	0.00401602	0.00360265
L523-Q529	0.456522	0.226479	-0.230042
